# Processive and stochastic CHH methylation by plant DRM2 and CMT2 revealed by single-read methylome analysis

**DOI:** 10.1101/2020.03.05.974956

**Authors:** Keith D. Harris, Assaf Zemach

**Affiliations:** School of Plant Sciences and Food Security, Tel Aviv University, Tel Aviv, Israel

## Abstract

Cytosine methylome data is commonly generated through next-generation sequencing (NGS). Analyses of this data average methylation states of individual reads. We propose an alternate method of analysing single-read methylome data. Using this method, we identified patterns that relate to the mechanism of two plant non-CG methylating enzymes, DRM2 and CMT2: DRM2 has higher processivity than CMT2, and DRM2-methylated regions have higher variation among cells. Based on these patterns, we developed a classifier that predicts enzyme activity in different species and tissues. To facilitate further single-read analyses, we developed a genome browser optimised for visualising and analysing NGS data at single-read resolution.
