## Supplemental Table 1 for "Processive and stochastic CHH methylation by plant DRM2 and CMT2 revealed by single-read methylome analysis"

### Sheet: accessions
Assembly	Study	Description	Run accessions
mpolymorpha v3.2	SRP101412	thallus replicates 1+2	SRR5314033 SRR5314034
osativa v3.23	GSE81436	wild type	SRR3503136 SRR3503137
osativa v3.23	GSE108527	drm2 ddm1	SRR6420546
ppatens v3	PRJNA350766	wild type	SRR4454535
ppatens v3	GSE118153	wild type	SRR7647623
slycopersicum v3	SRP008329	wild type leaves	SRR503393 SRR503394
slycopersicum v3	SRP081115	slnrpd1-1	SRR4013316
slycopersicum v3	SRP081115	wild type	SRR4013312
athaliana tair10	GSE33071	rdd	SRR353942
athaliana tair10	GSE33071	wild type	SRR353937
athaliana tair10	GSE38935	dme vegetative nucleus	SRR516179
athaliana tair10	GSE38935	wild type vegetative nucleus	SRR516180
athaliana tair10	GSE41302	drm2	SRR578932
athaliana tair10	GSE41302	drd1	SRR578930 SRR578931
athaliana tair10	GSE41302	cmt2-4	SRR725578
athaliana tair10	GSE41302	cmt2-5	SRR725579
athaliana tair10	GSE41302	cmt2-6	SRR725580
athaliana tair10	GSE41302	wild type seedling	SRR771524
athaliana tair10	GSE79746	drm2	SRR3316946
athaliana tair10	GSE79746	cmt2	SRR3316944
athaliana tair10	GSE39901	cmt2	SRR869314
athaliana tair10	GSE43857	gro3 ecotype	SRR3299979 SRR3299978
athaliana tair10	GSE43857	kz9 ecotype	SRR771747
athaliana tair10	GSE43857	neo6 ecotype	SRR771761
athaliana tair10	GSE64569	ros1 wild type	SRR1736641
athaliana tair10	GSE64569	ros1-3	SRR1736642
athaliana tair10	GSE64569	ros1-4	SRR1736643
athaliana tair10	GSE87170	wild type	SRR4280540 SRR4280539
athaliana tair10	GSE87170	wild type vegetative nucleus	SRR4280542 SRR4280541
athaliana tair10	GSE87170	cmt2 sperm	SRR4280515 SRR4280516 SRR4280517 SRR4280518
athaliana tair10	GSE87170	cmt2 vegetative nucleus	SRR4280519 SRR4280520 SRR4280521 SRR4280522
athaliana tair10	GSE87170	drm12 sperm	SRR4280533 SRR4280534
athaliana tair10	GSE87170	drm12 vegetative nucleus	SRR4280535 SRR4280536
athaliana tair10	PRJNA316812	wild type columella rootcap	SRR3311822
athaliana tair10	PRJNA316812	wild type lower rootcap	SRR3311824
athaliana tair10	PRJNA316812	wild type roottip	SRR3311825
hsapiens GRCh38.p13	GSE47966	female 53yr frontal cortex NeuN-	SRR921716 SRR921723 SRR921722 SRR921721 SRR921720 SRR921719 SRR921718 SRR921717
hsapiens GRCh38.p13	GSE47966	male 55yr frontal cortex NeuN+	SRR921734 SRR921741 SRR921740 SRR921739 SRR921738 SRR921737 SRR921736 SRR921735
